# An evolutionary optimum amid moderate heritability in prokaryotic cell size

**DOI:** 10.1101/2023.12.18.571935

**Authors:** Henry Secaira-Morocho, Abhinav Chede, Luis Gonzalez-de-Salceda, Ferran Garcia-Pichel, Qiyun Zhu

## Abstract

We investigated the distribution and evolution of prokaryotic cell size based on a compilation of 5380 species. Size spans four orders of magnitude, from 100 nm (*Mycoplasma*) to more than 1 cm (*Thiomargarita*), however most species congregate heavily around the mean. The distribution approximates but is distinct from log-normality. Comparative phylogenetics suggested that size is heritable, yet the phylogenetic signal is moderate, and the degree of heritability is independent of taxonomic scale (i.e. fractal). Evolutionary modeling indicated the presence of an optimal cell size, corresponding to a coccus 0.70 µm in diameter, to which most species gravitate. Analyses of 1361 species with sequenced genomes showed that genomic traits contribute to size evolution moderately and synergistically. In light of our results, scaling theory, and empirical evidence, we discuss potential drivers that may expand or shrink cells around the optimum and propose a stability landscape model for prokaryotic cell size.
