## Supplemental figures and tables for "An evolutionary optimum amid moderate heritability in prokaryotic cell size": Table_S4.csv

Table S4. Related to Figure 4. Phylogenetic signal across taxonomic groups. λ: value of Pagel’s λ, σ2: variance, Lnlik: log-likelihood, and P: p-value. Available as an Excel spreadsheet.
Taxonomic group	Number of species	λ	P	σ2	Lnlik
Flavobacterium	119	0.55061437626572	0.096980685970734	0.156636090478506	41.9097555492162
Halomonas	53	0.502031532085698	0.61637163916414	0.163857864524432	21.6166632348673
Microbacterium	55	0.338062144141935	0.360490366190051	0.140707731765561	16.7478745669586
Mycoplasma	73	1	0.735080642188897	0.006962873077002	94.0845127370482
Nocardioides	74	1	0.175034836331389	0.090595054795284	45.6173879480752
Paenibacillus	117	1.86869575000076E-29	0.999999619538993	0.066933533161068	63.1159461266941
Sphingomonas	58	3.5863398849641E-63	0.999999767016167	0.062804012450162	39.7192169869005
Acetobacteraceae	57	8.04886039235441E-202	0.999999883508083	0.083055171455684	23.1444419960156
Bacillaceae	239	0.524848998055998	4.53763673964606E-10	0.077657425420843	112.905738518265
Burkholderiaceae	67	0.678317128255026	0.002144274530995	0.078590346299823	42.3891010355716
Chitinophagaceae	73	2.45528070886455E-210	0.999999809769497	0.06556851177769	38.3890792031379
Comamonadaceae	68	1	0.139220546580023	0.18524542494107	28.6691173205265
Cyclobacteriaceae	51	2.09106137179507E-65	0.999999809769497	0.058430578334398	33.4076528584297
Flavobacteriaceae	437	0.388873187749479	0.071262074145031	0.073525225354903	220.711192534947
Halomonadaceae	74	0.846971820263948	0.01341742127764	0.224682215305132	12.3678459661718
Hymenobacteraceae	58	3.8860716335745E-176	0.999999822055658	0.076007978753093	30.4925663861059
Lactobacillaceae	90	3.90570499749153E-86	0.999999865486721	0.070075977414625	39.3086073130149
Microbacteriaceae	159	0.846521756093033	0.000153061229813	0.113877184126495	61.310930561369
Micrococcaceae	76	0.186263610814963	0.47786747028117	0.06324608164765	46.2629712179641
Mycoplasmataceae	113	1	0.706270774976986	0.020792421887807	83.5574102029604
Nocardioidaceae	97	1	0.460081704322258	0.110005187113874	47.7810316448839
Oxalobacteraceae	62	0.361503616415459	0.148733752809529	0.149541127181504	22.524979150843
Paenibacillaceae	156	0.101450854855701	0.320272818765716	0.076408410946213	75.2156909251148
Rhodobacteraceae	123	0.62895622532938	0.290656565256331	0.073824652894986	75.7960339836378
Roseobacteraceae	114	0.520449687483162	0.569655226414795	0.132846280306147	49.5430035632681
Sphingobacteriaceae	122	9.75458818051003E-218	0.999999787315832	0.069039509631585	55.9809673456795
Sphingomonadaceae	113	7.84668697448145E-16	0.999999699219165	0.065648817738675	71.1456642976431
Weeksellaceae	60	1.19365239594344E-51	0.999999809769497	0.054455532125701	31.7550627170001
Xanthomonadaceae	69	0.490027863710197	0.096832782706037	0.118470885846301	32.0097059183342
Alteromonadales	132	0.552369832840645	4.49665271601164E-05	0.059465610863915	91.7011584590245
Bacillales	481	0.379057554622035	1.55091816420499E-08	0.066703716562565	227.894082482958
Bacteroidales	72	0.956673147725489	0.000311736653207	0.162186324381493	22.1450914330524
Burkholderiales	254	0.541404122298931	0.005138296655337	0.094731261362635	109.946107025206
Chitinophagales	73	9.17621330773714E-192	0.999999865486721	0.065568513286223	38.3890792031379
Corynebacteriales	112	3.14794153434956E-131	0.999999748348698	0.086997456362647	47.4451341218502
Cytophagales	167	0.573369068450057	9.31315704644832E-12	0.085901778725349	84.9277162097147
Enterobacterales	63	2.5891485775941E-31	0.999999865486721	0.102730917233184	34.6190327288091
Eubacteriales	130	0.942816348655518	0.002282935943044	0.144119846391603	13.1842674072317
Flavobacteriales	507	0.46216256863142	4.95499521401132E-07	0.064226879080429	257.288166953834
Hyphomicrobiales	273	0.760966435102816	6.85725983485239E-18	0.092675107881607	129.650686383441
Lactobacillales	134	0.169343747946912	0.033545173610099	0.054928748239834	62.6560811980483
Micrococcales	349	0.583819242431949	3.22344554528197E-12	0.105333782649331	107.084478370304
Mycoplasmatales	113	1	0.706270774976761	0.020792421887821	83.5574102029605
Oceanospirillales	137	0.815762927797497	0.000621636480351	0.138359721325509	37.9839816405537
Propionibacteriales	128	6.99587488493843E-16	0.999999730973442	0.07234594952229	61.5580992482918
Pseudomonadales	83	4.11386678196029E-16	0.999999767016167	0.057172857268441	47.297188263925
Rhodobacterales	237	0.320773120090237	0.817057144663482	0.077355174024406	123.869230712297
Rhodospirillales	111	0.512243576748424	0.020924438474658	0.124798447136382	26.9321578376813
Sphingobacteriales	122	5.79348701923214E-24	0.999999904884748	0.069039509238778	55.9809673456795
Sphingomonadales	153	5.07558506828044E-179	0.999999670511103	0.06023385014343	87.5563634466569
Spirochaetales	87	0.932941078554843	0.000142664922097	0.090166807195244	39.8638091695533
Xanthomonadales	103	0.330441873118538	0.381872309121417	0.084276663681977	56.0494864981494
Actinomycetia	727	0.551662114495119	6.59174007892932E-14	0.059336157447864	259.487120004641
Alphaproteobacteria	833	0.757677781506057	3.15164030344398E-35	0.085020144313579	366.956187953531
Bacilli	615	0.403294346334887	1.00729881277941E-10	0.061968882303417	284.012467972902
Bacteroidia	84	0.940658829268155	4.04899024292339E-08	0.147104172691069	26.4692382480185
Betaproteobacteria	331	0.318650592477643	0.000102764907482	0.082550849360763	142.138863665097
Chitinophagia	73	9.49399727972784E-195	0.999999865486721	0.065568511820424	38.3890792031379
Clostridia	153	0.512954691158467	0.044651386631626	0.101749605201044	17.2065828584957
Cytophagia	167	0.573369068450611	9.31315704644783E-12	0.085901778725406	84.9277162097147
Deltaproteobacteria	91	0.850089456176867	3.33397806605055E-07	0.060658566062238	43.4904582950197
Flavobacteriia	507	0.46216256863142	4.95499521401103E-07	0.064226879080429	257.288166953835
Gammaproteobacteria	743	0.904563954038627	7.28941885023455E-70	0.130156658811597	280.774688200852
Mollicutes	173	0.732664347421267	2.17934318685422E-14	0.024107699880329	120.313494192438
Sphingobacteriia	122	1.33156524361067E-104	0.999999767016167	0.069039509958971	55.9809673456795
Spirochaetia	114	0.960651518537394	3.16599697875137E-22	0.088850707131764	57.1208791055387
Actinobacteria	755	0.495843983014065	6.16996357953055E-14	0.05487134268391	274.760669117104
Bacteroidetes	963	0.617168870027173	3.83572371172948E-33	0.058483424593051	452.746518899074
Cyanobacteria	97	1	3.05239722243232E-16	0.52916500546062	-10.4293862569822
Euryarchaeota	135	0.501121029279024	1.46161134628479E-05	0.066734163157417	29.0161432686257
Firmicutes	801	0.587748930751488	4.92756454341623E-14	0.069585790945538	294.003032547302
Proteobacteria	2048	0.848614662941805	3.62753239830145E-117	0.098054004657462	823.826989872387
Spirochaetes	114	0.960645473274738	3.1659969600213E-22	0.088851738129454	57.1208791113936
Tenericutes	173	0.732664347420045	2.17934318685447E-14	0.0241076998803	120.313494192438
