## Supplemental figures and tables for "An evolutionary optimum amid moderate heritability in prokaryotic cell size": Table_S10.csv

Table S10. Related to section “What forces may be behind a prokaryotic cell size optimum? “ Estimates of ordinary least squares regression between KEGG pathways and volume-to-surface ratio. The fraction of total number of base pairs of all genes in a pathway divided by genome size was used as a measure of ecological/evolutionary relevance of a pathway. ɑ: Intercept, β: slope, P: p-value, R2: coef…
Pathway name	ɑ	Standard error	P-value	β	Standard error	P-value	R2	AIC
Biosynthesis of secondary metabolites	0.078849933683303	0.00185336672891	4.00002081928026E-252	-0.001104043687858	0.002042037019269	0.588831918157266	-0.000520630405703	-7097.19063605367
Microbial metabolism in diverse environments	0.051264526462845	0.00167506698315	6.58916716680775E-157	-0.000978166503416	0.001845586594381	0.596196401777017	-0.000529027353466	-7372.52279847324
Carbon metabolism	0.025935906564912	0.000871075672963	2.18101415360613E-150	-0.002040011912721	0.000959750028436	0.033719352519273	0.002580112787192	-9152.38301460014
2-Oxocarboxylic acid metabolism	0.00716743507718	0.00032308287962	2.616383629655E-93	0.000547938786095	0.000355972290958	0.123970282858103	0.001005872150644	-11852.1169731429
Fatty acid metabolism	0.006424712767081	0.000427525706319	2.45872125739149E-47	-0.000832801361793	0.000471047259765	0.077288861804735	0.001560610307306	-11089.6697075518
Biosynthesis of amino acids	0.030373280108424	0.000955016506034	2.18706724121022E-166	-0.000476835020155	0.001052235927684	0.65050328385125	-0.000584637743045	-8901.95963928906
Nucleotide metabolism	0.00662525487501	0.000304391755825	2.3649474949376E-90	-0.002960265638063	0.000335378435395	3.25146202307805E-18	0.05352432831146	-12014.3300481555
Biosynthesis of nucleotide sugars	0.008681225727229	0.000308996129349	2.58682751477776E-137	-0.000523293186452	0.000340451528075	0.124512286368031	0.001000866566469	-11973.4640954916
Biosynthesis of cofactors	0.032489979910414	0.000899475530526	7.79988842511341E-201	0.001546305696219	0.00099104095407	0.118925525128908	0.001053658683684	-9065.05309956861
Degradation of aromatic compounds	0.002102260330361	0.000227059388094	7.81273459232528E-20	0.000164238150585	0.000250173734549	0.51161594057723	-0.000418566673115	-12812.1589658537
Glycolysis / Gluconeogenesis	0.008531742387575	0.000334477874521	1.35910198725626E-117	-0.00174647542349	0.000368527281322	2.37247084488886E-06	0.015533402332121	-11757.7674204579
Citrate cycle (TCA cycle)	0.00569848835262	0.000303352495986	3.58803118508221E-70	-0.001355746121523	0.000334233380274	5.26939596576742E-05	0.011235170928093	-12023.6394510214
Pentose phosphate pathway	0.005668747598883	0.000223173498429	8.62086304345849E-117	-0.000686894194737	0.000245892266438	0.005287667005016	0.004977679124411	-12859.1464456174
Pentose and glucuronate interconversions	0.002595523326988	0.000235503221358	4.08812305132995E-27	-0.000231198721819	0.000259477138911	0.373077395327896	-0.000151557870669	-12712.7706143127
Fructose and mannose metabolism	0.003612566169381	0.000243000429124	1.9640850199443E-46	-0.000993765821081	0.000267737552547	0.000214176437241	0.009307293856332	-12627.4668985218
Galactose metabolism	0.004019697747816	0.000308182641529	1.00695325708408E-36	0.000133805948646	0.000339555228268	0.693596792019476	-0.000621499863221	-11980.6396991621
Ascorbate and aldarate metabolism	0.001217497646349	0.000120202369544	2.70012230905159E-23	-0.000142728054483	0.000132438812343	0.28136313828656	0.000118674803213	-14543.4458808375
Starch and sucrose metabolism	0.008842130078342	0.000535690829789	6.32740316700592E-56	0.001364571363411	0.000590223450249	0.020928935051594	0.003184785147325	-10475.7422978223
Amino sugar and nucleotide sugar metabolism	0.009340052203332	0.000365318433423	4.88251279667399E-118	-0.000843615074229	0.000402507368474	0.036275672913203	0.002488494568872	-11517.6906648598
Pyruvate metabolism	0.011714141470045	0.000397692531525	6.87747485813132E-148	-0.000481000932569	0.000438177107096	0.272516086172388	0.000150723635577	-11286.5662456347
Glyoxylate and dicarboxylate metabolism	0.008978953263159	0.0004499249295	6.4913188324855E-78	-0.000353452645868	0.000495726694344	0.475968771846832	-0.000361625138313	-10950.6671648991
Propanoate metabolism	0.005645437978247	0.000289484434585	7.07347277614687E-75	-0.001210958761225	0.000318953568499	0.000153119075809	0.009767362903671	-12151.0125921945
Butanoate metabolism	0.006677580299922	0.000395679577245	3.68416745540567E-58	-0.00066436024245	0.000435959236722	0.127765227395604	0.000971323938727	-11300.3788645792
C5-Branched dibasic acid metabolism	0.002259452473978	0.000121416300601	4.94507142248777E-69	6.91873246244455E-05	0.000133776319982	0.605110043673358	-0.000538906429696	-14516.0941191599
Inositol phosphate metabolism	0.001237736170676	0.000111511738706	1.83293658440365E-27	-0.000117368910268	0.000122863486739	0.339606508420971	-6.42997287008118E-05	-14747.7234610287
Oxidative phosphorylation	0.008696335483258	0.000356015563747	1.51182943284934E-109	-0.000469538741281	0.000392257478926	0.231508818926988	0.000318169992044	-11587.9045059491
Photosynthesis	0.003073976436932	0.000148063486424	2.22769709359123E-83	0.001303325780522	0.000163136154202	2.87417477879393E-15	0.044156566112473	-13976.0057599126
Photosynthesis - antenna proteins	0.001349422818539	8.31499684674331E-05	2.84150209155299E-54	0.001346320024582	9.16145256699476E-05	1.75062605256431E-45	0.13648453840667	-15546.5870146898
Carbon fixation in photosynthetic organisms	0.003894309495139	0.000146466948782	9.28659213564736E-126	-0.000669777239565	0.000161377091132	3.52545668827531E-05	0.011790002838524	-14005.5159056128
Carbon fixation pathways in prokaryotes	0.008572783709528	0.000406337597877	1.07074280460665E-85	-0.000728603248041	0.000447702229809	0.103877985813929	0.00121068147974	-11228.029191749
Methane metabolism	0.00975110671873	0.000833984214331	3.68112374070886E-30	0.001628232665101	0.0009188827082	0.07662355359863	0.001570967854127	-9270.82915454858
Nitrogen metabolism	0.005971248905506	0.000259137365543	1.91242430500883E-99	0.00095346138533	0.000285517207826	0.000862288062901	0.007409190087693	-12452.4556888165
Sulfur metabolism	0.004331603434378	0.000260759067596	1.47137876995933E-56	0.000130666560504	0.00028730399701	0.649324009878331	-0.000583542334366	-12435.4742785872
Fatty acid biosynthesis	0.00400058264384	0.00018703862846	1.01656187810712E-87	8.46447382566808E-05	0.000206078914329	0.681328354250959	-0.000611618783351	-13339.9450755353
Fatty acid elongation	4.51740518426917E-06	4.17948302246514E-06	0.279954441950363	-2.02129094162968E-06	4.60494888580398E-06	0.660775624672952	-0.000593979581006	-23686.6144157273
Fatty acid degradation	0.003799651850089	0.000381276758121	1.26011237985322E-22	-0.000931679683659	0.000420090229594	0.026732743087466	0.002873099865629	-11401.308514081
Cutin, suberine and wax biosynthesis	1.88761180261473E-05	1.02280932732067E-05	0.065179806185303	3.48667639704654E-06	1.12692996883074E-05	0.757067731992811	-0.000665349827596	-21250.5588369772
Steroid biosynthesis	5.30997214499364E-05	1.71160192751864E-05	0.001959523179127	-8.90382239376946E-06	1.88584074793491E-05	0.636902138426913	-0.000571711317862	-19849.0646013434
Primary bile acid biosynthesis	3.67980255005031E-05	1.99067515238863E-05	0.064744279741206	-4.90405756876491E-05	2.19332325929221E-05	0.025519954302892	0.00293201128979	-19437.922501141
Secondary bile acid biosynthesis	4.83320967723849E-05	1.30523898119946E-05	0.000221656745171	-2.50396536419672E-06	1.43811058924633E-05	0.86180106593392	-0.000713511668474	-20586.8452270433
Steroid hormone biosynthesis	2.79006127538117E-05	1.59332264604939E-05	0.080154933635836	-2.76229980819117E-05	1.75552079149822E-05	0.115837451864577	0.001084029822203	-20043.982071108
Glycerolipid metabolism	0.003002274587707	0.000199416059014	1.71830103785753E-47	-0.000333107631785	0.000219716351002	0.12973160344987	0.000953868297558	-13165.5241439755
Glycerophospholipid metabolism	0.00332313855689	0.000144101396831	1.4108939514351E-99	-0.000860903618443	0.00015877072911	6.95506599086483E-08	0.020456196434078	-14049.8371454759
Ether lipid metabolism	0.000103912909969	4.1262339210486E-05	0.011904780916098	-0.000159605085364	4.54627909604288E-05	0.000461588206009	0.008258319907615	-17453.8805086314
Sphingolipid metabolism	0.001372671170791	0.000265268609106	2.62606686902051E-07	-0.000224492225735	0.000292272603902	0.442566016730105	-0.000301587104688	-12388.8026935906
Arachidonic acid metabolism	6.50266868222447E-05	2.31406896931111E-05	0.005024275079648	-5.07651239553024E-05	2.54963814056064E-05	0.046672945426321	0.002174940639052	-19028.1700969048
Linoleic acid metabolism	3.8768176446614E-05	1.90853700404382E-05	0.042418504007965	-6.72886757450429E-05	2.10282355569984E-05	0.001406421024417	0.006747898642606	-19552.6190658171
alpha-Linolenic acid metabolism	0.000256191891092	4.35105354826943E-05	4.91789233135508E-09	-0.000125120409554	4.79398506501385E-05	0.009155169807757	0.004255210532335	-17309.4705057135
Biosynthesis of unsaturated fatty acids	0.000309346035719	5.46270508116686E-05	1.81411933303364E-08	-0.000154579813378	6.01880125885951E-05	0.010326428960715	0.00409789877619	-16690.1444822023
Purine metabolism	0.011945295106542	0.000383160712571	2.05191001998092E-161	-0.002331356371662	0.000422165968125	4.00228573561122E-08	0.021228237058043	-11387.8917609945
Pyrimidine metabolism	0.006792440578142	0.000280404010277	4.74918804349436E-108	-0.001485677649765	0.000308948768965	1.68732375271918E-06	0.0160077502759	-12237.7629281106
Alanine, aspartate and glutamate metabolism	0.009621774302665	0.000311237233281	2.36461869167783E-159	0.000194531661583	0.000342920773434	0.570618514065379	-0.000498921475012	-11953.7930754534
Glycine, serine and threonine metabolism	0.008250773639709	0.000332694166981	2.61191601730067E-112	-0.000632067020992	0.000366561994705	0.08487904268461	0.001448816821336	-11772.3221775247
Cysteine and methionine metabolism	0.008493788843851	0.000256349389755	5.90914321605401E-177	-7.93471131323473E-05	0.000282445419777	0.778807609752091	-0.000677722886503	-12481.8994873728
Valine, leucine and isoleucine degradation	0.004696086106025	0.000503807847052	4.49605095431169E-20	-0.002072691719901	0.000555094821889	0.000196298346612	0.009426703985391	-10642.7703287967
Valine, leucine and isoleucine biosynthesis	0.003914853562349	0.000191411332157	2.86608683822398E-81	0.00027350268833	0.0002108967535	0.194900927847238	0.000501098108122	-13277.0409645148
Lysine biosynthesis	0.004465610676561	0.000162182622142	5.40218531427239E-133	0.000143659512118	0.000178692599328	0.421567756083845	-0.000260117661797	-13728.0809550386
Lysine degradation	0.002739147122433	0.000263255854133	1.89705047856177E-24	-0.000864560938778	0.000290054953126	0.002927228063793	0.005763975195378	-12409.5349241779
Arginine biosynthesis	0.00485216698041	0.000198952855699	2.89957770459141E-109	0.00013057576545	0.000219205994199	0.551490832699412	-0.00047461487151	-13171.854155917
Arginine and proline metabolism	0.00581785756374	0.000288194591204	1.80867025613292E-79	0.000716078526548	0.000317532420762	0.024283412853285	0.002995145236436	-12163.1679911625
Histidine metabolism	0.00311893992407	0.000143660828239	5.7635787406372E-90	3.72618743491775E-05	0.000158285311216	0.813926339977521	-0.000695028569193	-14058.172003483
Tyrosine metabolism	0.002668131601447	0.000146851653682	3.29420471519563E-66	0.000378109788094	0.000161800958484	0.019589940105618	0.003269436498784	-13998.3757697302
Phenylalanine metabolism	0.00356515025514	0.000266577133694	2.05579775736926E-38	-0.000473387274587	0.000293714334569	0.107253593276856	0.001173374066912	-12375.4085425079
Tryptophan metabolism	0.003561703871688	0.000311323039796	5.31208308252391E-29	-0.0012314566473	0.000343015314939	0.000342327037347	0.008665981657851	-11953.0427373852
Phenylalanine, tyrosine and tryptophan biosynthesis	0.005659725177115	0.000241865926912	4.96498701064807E-102	0.000216772178256	0.000266487559505	0.416107166938176	-0.000248820780838	-12640.2049267143
beta-Alanine metabolism	0.001970340040273	0.000164776358069	2.09492775637559E-31	7.33074848637069E-05	0.000181550374154	0.686433678024482	-0.000615788469996	-13684.8932909761
Taurine and hypotaurine metabolism	0.001504413941339	0.000102844588385	4.1281491218257E-45	-0.000175913815209	0.000113314031938	0.120788589247608	0.001035753918727	-14967.9628412658
Phosphonate and phosphinate metabolism	0.000373164445172	6.13695077416506E-05	1.55314335778774E-09	1.98579538788111E-05	6.76168427478306E-05	0.769044574963501	-0.000672326702685	-16373.347509019
Selenocompound metabolism	0.002957023972889	0.000122030757621	4.14501825607634E-108	-0.000619008561755	0.000134453327917	4.53447867206029E-06	0.014632575030076	-14502.3535090084
Cyanoamino acid metabolism	0.001450506423037	0.000140686015514	4.74548977902073E-24	-0.000521861208555	0.000155007666476	0.000782040826802	0.007541614020088	-14115.1287509431
D-Amino acid metabolism	0.003501226661261	0.000177482781722	2.23413287433543E-76	0.000307419251824	0.000195550294988	0.116166497112013	0.001080751387292	-13482.6910154578
Glutathione metabolism	0.003949647531557	0.000210112993492	2.9676040880944E-70	0.000554583039797	0.000231502219311	0.016728519262799	0.003472329785209	-13023.2940385815
N-Glycan biosynthesis	0.000267852653218	3.7681069278543E-05	1.89030024798091E-12	7.97623688093094E-05	4.15169524693474E-05	0.054915478310488	0.001974775936713	-17701.0173485873
Various types of N-glycan biosynthesis	0.00022139896578	8.33597170507484E-05	0.008001129020188	-0.000188948056156	9.18456263826063E-05	0.039854070889344	0.002370994945123	-15539.7293241717
Mucin type O-glycan biosynthesis	0	0		0	0			-inf
Mannose type O-glycan biosynthesis	9.77154358628887E-05	2.02533584518721E-05	1.5607095531632E-06	2.41711618561134E-05	2.23151236493664E-05	0.278923335112756	0.000127385186522	-19390.9362012982
Other types of O-glycan biosynthesis	0.00082385921851	6.53493240836077E-05	1.52532871894828E-34	0.00068517399956	7.20017991482014E-05	7.87551431812637E-21	0.06178138250028	-16202.3133561644
Glycosaminoglycan biosynthesis - chondroitin sulfate / dermatan sulfate	-2.71017487454084E-06	3.84609207742475E-06	0.481144589354961	-4.55745381152135E-06	4.23761918195096E-06	0.282352979899559	0.000115168086969	-23912.8941997389
Glycosaminoglycan biosynthesis - heparan sulfate / heparin	6.7401719432657E-06	5.72306723006443E-06	0.239114365256085	1.50139593970064E-06	6.30566793137064E-06	0.811837410864407	-0.000694089625579	-22831.0426416903
Glycosaminoglycan biosynthesis - keratan sulfate	0	0		0	0			-inf
Glycosaminoglycan degradation	0.000623749991744	0.000151054770297	3.86047265388452E-05	-0.00046840293626	0.000166431946831	0.004957590292649	0.005063015818967	-13921.5621011731
Glycosylphosphatidylinositol (GPI)-anchor biosynthesis	-2.15503810927518E-06	1.76295568433332E-06	0.221768128281589	-3.60393960139553E-06	1.94242224951166E-06	0.063757777612702	0.001792700032109	-26036.2333655299
Glycosphingolipid biosynthesis - lacto and neolacto series	0	0		0	0			-inf
Glycosphingolipid biosynthesis - globo and isoglobo series	0.000478522492238	0.000119666533922	6.70894389782406E-05	-0.000242444657327	0.000131848429361	0.066160718988541	0.00174784753467	-14555.6070819517
Glycosphingolipid biosynthesis - ganglio series	0.000188264532929	8.09919416188255E-05	0.020246280633495	-0.000192134199288	8.92368145323224E-05	0.031487733757318	0.002666227427448	-15618.165170043
Other glycan degradation	0.001763435048202	0.000348807780943	4.87543155508033E-07	-0.000121398463061	0.000384315953332	0.752140636378355	-0.000662363883746	-11643.578793451
Lipopolysaccharide biosynthesis	0.001578353882563	0.000271447120444	7.56634529247511E-09	-0.001086425290953	0.000299080079552	0.000291072038878	0.008887558016817	-12326.1302213814
O-Antigen repeat unit biosynthesis	0.000249374317832	2.08309996521659E-05	1.80542190559011E-31	8.74548801191068E-05	2.29515679625481E-05	0.000144934197549	0.009842762173231	-19314.3891630153
O-Antigen nucleotide sugar biosynthesis	0.004445049945715	0.000188732753849	3.91383461999328E-103	-5.26669348306565E-06	0.000207945499451	0.979797634505736	-0.000735362808883	-13315.4012131194
Peptidoglycan biosynthesis	0.006636386901611	0.000344502869701	2.65186834247557E-73	-0.000454646940404	0.000379572807799	0.231209256540597	0.000319523575145	-11677.3821656812
Teichoic acid biosynthesis	0.003145931761233	0.000239115741512	2.67575523595775E-37	0.001184894585496	0.000263457408855	7.46235020474879E-06	0.013940654533901	-12671.3332907912
Lipoarabinomannan (LAM) biosynthesis	0.000411429535282	9.49527343107931E-05	1.57916989733047E-05	0.000127734001951	0.000104618797521	0.222317888657353	0.000360687107514	-15185.2866786438
Arabinogalactan biosynthesis - Mycobacterium	0.000669727684103	0.00011922816498	2.35092794565978E-08	-6.60379364968004E-05	0.000131365435038	0.615253811821284	-0.00054977902915	-14565.5967686722
Exopolysaccharide biosynthesis	0.00266688922885	0.000129274839686	1.77537729752547E-82	0.000723143845326	0.000142434847988	4.36619180271366E-07	0.017891759277242	-14345.3824281793
Thiamine metabolism	0.003343382500928	0.000129470640249	5.73525096444697E-120	0.000189967626741	0.000142650580791	0.183182448030315	0.000568369461909	-14341.2627872436
Riboflavin metabolism	0.002110154625843	9.76459812171987E-05	2.90237483097008E-89	2.15675628306803E-05	0.000107586213413	0.841144796817378	-0.000706243054829	-15109.1543330887
Vitamin B6 metabolism	0.001427716208648	6.13440418433497E-05	4.0900163466835E-101	8.0260804336912E-05	6.75887844546454E-05	0.235243082560549	0.000301471900641	-16374.4772648838
Nicotinate and nicotinamide metabolism	0.0037641805704	0.000148087089007	6.31248541600846E-117	-0.00022298392127	0.000163162159496	0.171964245615293	0.000637611341025	-13975.5718844797
Pantothenate and CoA biosynthesis	0.00396568259678	0.000147689772792	9.19069911109499E-128	-3.21993584789576E-05	0.000162724397015	0.843171167112561	-0.000707003052792	-13982.8847985506
Biotin metabolism	0.002674906114649	0.000123662152945	2.08549018570641E-89	0.000300204140293	0.000136250797134	0.027739452476479	0.002826269063851	-14466.2049418809
Lipoic acid metabolism	0.002752686071715	0.000230037275862	1.90754956625813E-31	-0.001259731148357	0.000253454767367	7.53796204795885E-07	0.017130327532735	-12776.6919593189
Folate biosynthesis	0.004750254555673	0.000185061880439	8.42022585697066E-119	0.000453466668662	0.000203900935965	0.0263152398189	0.002893061344816	-13368.8660718951
One carbon pool by folate	0.0027325395471	0.000108565058021	4.60805971647714E-115	-0.000784629107722	0.000119616837844	7.65246595016809E-11	0.029976099422491	-14820.619325627
Retinol metabolism	0.000253462018256	2.9067456643066E-05	7.98492780947694E-18	4.45362042526763E-05	3.20264854198864E-05	0.164572777892912	0.000686134365491	-18407.4814374443
Porphyrin metabolism	0.010778237163198	0.000468845951524	4.67913656268208E-99	0.003449240291449	0.000516573851474	3.54079096080538E-11	0.031052150599605	-10838.5384377345
Ubiquinone and other terpenoid-quinone biosynthesis	0.00283966305683	0.000124358021684	6.02163163361357E-98	0.000726201238181	0.000137017504394	1.34939366111477E-07	0.019530558275318	-14450.9307031541
Terpenoid backbone biosynthesis	0.003214612973242	0.00014356948051	8.98699975445788E-95	-0.00085596605976	0.000158184664409	7.39160931570088E-08	0.020371161375367	-14059.9033564699
Monoterpenoid biosynthesis	0	0		0	0			-inf
Sesquiterpenoid and triterpenoid biosynthesis	0.00016428784694	1.79327514061841E-05	1.83385718017721E-19	0.000122514239991	1.97582818648706E-05	7.44520315840202E-10	0.026797483031416	-19722.1815552006
Diterpenoid biosynthesis	0	0		0	0			-inf
Carotenoid biosynthesis	0.00112216225232	7.81617439920736E-05	1.26078627341522E-43	0.000723062614047	8.61185065172251E-05	1.14502125705911E-16	0.048615126506876	-15714.9849215479
Brassinosteroid biosynthesis	0	0		0	0			-inf
Insect hormone biosynthesis	0.000149548457377	2.70426999766087E-05	3.83385879150799E-08	3.58269839958708E-05	2.97956111933111E-05	0.229408417247397	0.000327705496305	-18604.0156150764
Zeatin biosynthesis	0.00013211145856	1.59781104288843E-05	3.20003190496574E-16	-0.000164646790381	1.76046610122E-05	3.40677569176684E-20	0.059778979023734	-20036.3249652369
Limonene degradation	0.000158844384239	3.66975445950773E-05	1.61146126924643E-05	-3.58190807100365E-05	4.04333062693408E-05	0.37583860697606	-0.000158271812417	-17773.0087477796
Pinene, camphor and geraniol degradation	0.00084650356235	0.000126635319445	3.37119266503057E-11	-0.000266612855421	0.000139526628065	0.05623555803356	0.001945695014286	-14401.5351727058
Type I polyketide structures	5.80211132023494E-06	1.44989940829844E-05	0.689091719987723	-1.48114164392822E-06	1.59749725716883E-05	0.926142548452136	-0.000729505078457	-20300.741171904
Biosynthesis of 12-, 14- and 16-membered macrolides	6.08476912822062E-08	5.69317624621297E-07	0.914901315377344	-5.12123705577949E-07	6.27273408475792E-07	0.414398351490008	-0.000245240259787	-29112.933243222
Biosynthesis of ansamycins	0.00039936856442	4.52477303816317E-05	3.26179608289436E-18	-0.000349077334006	4.98538897002522E-05	3.95478309892307E-12	0.03411019662734	-17202.9058176781
Biosynthesis of enediyne antibiotics	0.000188575065775	0.00012299518616	0.125461644302641	-0.000221632360069	0.00013551593401	0.10218195015449	0.001229930194248	-14480.9256716182
Biosynthesis of type II polyketide backbone	-2.42072875671333E-06	5.67897397969609E-06	0.669984713074136	-7.56829094475076E-06	6.2570860462275E-06	0.226659985667523	0.000340342784986	-22852.0954380447
Biosynthesis of type II polyketide products	6.91168393969967E-05	1.68977554384165E-05	4.56122199813875E-05	-1.11779243448357E-05	1.86179246716567E-05	0.548349726927459	-0.000470469580149	-19883.9988198176
Tetracycline biosynthesis	1.01096654213992E-05	5.8938953160894E-06	0.086522330103146	3.60564192686145E-06	6.49388609141015E-06	0.578824354280375	-0.000508870980894	-22750.9825452189
Polyketide sugar unit biosynthesis	0.00093984528723	6.51122743815165E-05	4.77860759644084E-44	0.000125028350453	7.17406180988569E-05	0.081597658470257	0.001495769320157	-16212.2051558477
Nonribosomal peptide structures	0.000191878966405	0.000184123863013	0.297541882949514	8.44730903734898E-06	0.000202867429602	0.966792158524165	-0.000734558406203	-13382.6980736569
Biosynthesis of siderophore group nonribosomal peptides	0.000452705180787	0.00014081396353	0.001335502977634	7.04563804314608E-05	0.000155148639432	0.649813674566231	-0.000583997754882	-14112.6543313903
Biosynthesis of vancomycin group antibiotics	0.00027365042802	3.29733092350746E-05	2.49995898835973E-16	3.03641150430878E-05	3.63299486580445E-05	0.40342140811389	-0.000221710426403	-18064.2938463901
Phenylpropanoid biosynthesis	0.000398051554263	3.62150340039557E-05	5.54076469365335E-27	-1.83648467907473E-05	3.99016767359677E-05	0.645408615346588	-0.000579871076838	-17809.0358099803
Stilbenoid, diarylheptanoid and gingerol biosynthesis	0.000130534495821	1.13121235504642E-05	1.87298834543703E-29	4.78012906461632E-05	1.24636828190924E-05	0.000131183614121	0.00997963277111	-20976.3531193561
Flavonoid biosynthesis	0.000130534495821	1.13121235504642E-05	1.87298834543703E-29	4.78012906461632E-05	1.24636828190924E-05	0.000131183614121	0.00997963277111	-20976.3531193561
Flavone and flavonol biosynthesis	3.87897641525444E-05	1.90994881496598E-05	0.042456207682941	-9.77787450251612E-06	2.10437908711318E-05	0.642260733785505	-0.000576880986496	-19550.6062525254
Anthocyanin biosynthesis	0	0		0	0			-inf
Isoflavonoid biosynthesis	0	0		0	0			-inf
Degradation of flavonoids	0.00076893810511	0.000189829550213	5.39577627791109E-05	-0.000322224358799	0.000209153948239	0.12364488709053	0.001008888962949	-13299.6284432253
Indole alkaloid biosynthesis	1.83320066483547E-05	1.33306858770533E-05	0.169304295203084	-2.45463542461212E-05	1.46877321301648E-05	0.09490950439895	0.001316616195755	-20529.4182617096
Indole diterpene alkaloid biosynthesis	0	0		0	0			-inf
Isoquinoline alkaloid biosynthesis	0.000528263300981	3.60032293332814E-05	2.34089216286427E-45	9.93898191783846E-05	3.96683106289666E-05	0.012343273350275	0.003865616491064	-17825.0022411839
Tropane, piperidine and pyridine alkaloid biosynthesis	0.000902263992335	4.73762236713477E-05	7.27698511189089E-72	0.000100363318432	5.21990608016144E-05	0.054726090101143	0.001979008744854	-17077.780973485
Biosynthesis of various alkaloids	4.60730866966975E-06	3.0509978812147E-06	0.131250639811315	9.65309092951975E-07	3.36158544446082E-06	0.774034451123945	-0.000675117079075	-24543.2791220886
Caffeine metabolism	1.20200424503926E-05	5.65828701974451E-06	0.033823075083008	-7.7028128145632E-07	6.23429318101722E-06	0.901685489700493	-0.000724593799859	-22862.0290485499
Betalain biosynthesis	6.76537462838608E-05	1.80389581960171E-05	0.000183956908846	-5.28111616678648E-05	1.98753003659334E-05	0.007973358451571	0.004436344662289	-19706.1080504842
Glucosinolate biosynthesis	0.000669971582508	3.91476204285397E-05	1.30068418104208E-59	2.98364063222652E-06	4.31327965935732E-05	0.94486180126847	-0.000732311656849	-17597.0864548991
Benzoxazinoid biosynthesis	0	0		0	0			-inf
Penicillin and cephalosporin biosynthesis	0.000458641312998	5.04501898103335E-05	3.3821713368023E-19	9.15531813380889E-07	5.55859526422165E-05	0.98686140558848	-0.000735635409171	-16906.6596763141
Carbapenem biosynthesis	0.000533158822411	3.66905991368675E-05	1.40721662431451E-44	6.39764145828602E-05	4.04256537726391E-05	0.113752253015573	0.001105047255865	-17773.5239682591
Monobactam biosynthesis	0.001642107262582	9.31105193214965E-05	7.58387384653815E-63	-0.000205683385886	0.000102589047473	0.045169049750162	0.002215467433981	-15238.6162845526
Clavulanic acid biosynthesis	1.63783037721349E-08	1.37723104326033E-06	0.990513368226127	-3.90989275343381E-07	1.51743134834309E-06	0.796704303680062	-0.000686948513087	-26708.3408230258
Streptomycin biosynthesis	0.001734679496839	8.26164405555317E-05	5.33140670675302E-85	-5.76207500151788E-05	9.10266853197776E-05	0.526833985969391	-0.000440855344224	-15564.1088757169
Neomycin, kanamycin and gentamicin biosynthesis	0.000326933030823	2.76719348107208E-05	9.87992729150006E-31	7.2458000009069E-05	3.04889013042359E-05	0.017613869422962	0.003405953800436	-18541.4052096519
Acarbose and validamycin biosynthesis	0.000540563501988	4.12621665956084E-05	5.14631348121847E-37	6.8998113984718E-05	4.54626007735842E-05	0.129325258497035	0.0009574512041	-17453.8918957385
Novobiocin biosynthesis	0.001047664927293	5.71237293148425E-05	2.65058584036649E-67	5.46650498194208E-05	6.29388496728955E-05	0.38525090863134	-0.000180646132948	-16568.4971893087
Staurosporine biosynthesis	4.07609616001729E-05	5.02215071825241E-05	0.417149760795871	-5.79215195066072E-05	5.53339904242882E-05	0.2953954865914	7.03705794823373E-05	-16919.0261149886
Phenazine biosynthesis	0.000764167429155	4.08676680390337E-05	1.30502772299933E-69	0.000104594654396	4.50279427838793E-05	0.020332451110402	0.003221782615724	-17480.0415485264
Prodigiosin biosynthesis	0.001607350987073	9.41718345018302E-05	2.47933194341336E-59	0.000558011359794	0.00010375840314	8.85804232484669E-08	0.020118371841642	-15207.7652108957
Aflatoxin biosynthesis	0	0		0	0			-inf
Biosynthesis of various antibiotics	9.05476139990001E-05	3.68213671204979E-05	0.014052268535914	-0.000133040200079	4.05697337646574E-05	0.001067006169673	0.007120832887823	-17763.8398081144
Biosynthesis of various plant secondary metabolites	0.001038620051737	0.000139682068085	1.83569506695913E-13	-0.000498702028442	0.000153901518522	0.001222536043967	0.006936963795532	-14134.6228142237
Biosynthesis of various other secondary metabolites	0.000155693169589	3.61527524747459E-05	1.77739527031219E-05	2.47608833238205E-05	3.98330550291683E-05	0.534298342468646	-0.000451374938504	-17813.7210538606
Benzoate degradation	0.003106443056801	0.000348366040652	1.50746755571141E-18	-0.000480486130781	0.000383829244461	0.210849918119585	0.000416782010186	-11647.0281978814
Aminobenzoate degradation	0.001607638866986	0.000171712008815	3.11814210995016E-20	-0.000301715567936	0.000189192065005	0.11099886839495	0.001133458832188	-13572.6664360697
Fluorobenzoate degradation	0.000270339512529	4.30943629073595E-05	4.74417945796335E-10	4.07806627609618E-05	4.7481312255129E-05	0.390559194857873	-0.000192925656151	-17335.6313924753
Chloroalkane and chloroalkene degradation	0.001189833570261	7.31556777779562E-05	1.74700866023658E-54	0.000464238334633	8.06028293602537E-05	1.0414432456862E-08	0.023109737096766	-15895.1556744373
Chlorocyclohexane and chlorobenzene degradation	0.000470089864244	5.88499966807493E-05	2.90229098464151E-15	3.63963295058245E-05	6.48408487815182E-05	0.574673380964611	-0.000503873030486	-16487.4573363655
Toluene degradation	0.000342108496661	5.82047417266704E-05	5.22780856446455E-09	1.10560851484529E-05	6.41299077235276E-05	0.863147650543772	-0.000713948889637	-16517.4672582107
Xylene degradation	0.000314725737902	8.54333778569343E-05	0.000238735457551	-0.000104253115361	9.41303831258814E-05	0.268256739286172	0.000166622007943	-15472.8452053389
Nitrotoluene degradation	0.000663721875629	0.000103706731212	2.13404315405679E-10	0.000142548607294	0.000114263939769	0.212415222038325	0.000408914389901	-14945.2395160426
Ethylbenzene degradation	0.000215455584255	3.74928516685814E-05	1.12267191137136E-08	-5.98870456607065E-05	4.1309574554753E-05	0.147369170121438	0.000809395138622	-17714.647857637
Styrene degradation	0.00113850729333	0.000114925750035	2.19123237815487E-22	-0.00032266937071	0.000126625039923	0.010936441224751	0.004023059800247	-14665.637732763
Atrazine degradation	0.000545263122085	6.1546194255032E-05	2.4637227950491E-18	0.000238433344291	6.78115157154103E-05	0.000452310415785	0.008285983038929	-16365.5219665884
Caprolactam degradation	0.000680940465087	0.000107751542555	3.54866721189797E-10	-0.00021176896239	0.000118720507576	0.074685657407184	0.001601696507771	-14841.0930158703
Bisphenol degradation	7.66711750797693E-06	7.88283118789679E-06	0.330907824041441	-9.19232104755284E-06	8.68529301365023E-06	0.290071332372521	8.83477109394626E-05	-21959.5065940979
Dioxin degradation	0.00015302805423	4.8927730560521E-05	0.001799602725188	-3.01367260738514E-05	5.39085090472976E-05	0.576230159085209	-0.000505755826709	-16990.0677073226
Naphthalene degradation	0.000550152623455	4.95948190106437E-05	1.96248151929757E-27	0.000198817419754	5.46435062224538E-05	0.000284560748089	0.0089184843782	-16953.2062473054
Polycyclic aromatic hydrocarbon degradation	0.000121648408578	2.91738970372304E-05	3.24208244163126E-05	3.75013386428412E-05	3.21437613058936E-05	0.24354612416696	0.000265467531342	-18397.5321125342
Furfural degradation	5.49416396510677E-05	2.28202051943756E-05	0.016190889402487	2.41379941841076E-05	2.51432720072821E-05	0.337216912765556	-5.76249404109497E-05	-19066.1316268904
Steroid degradation	-2.14197252700111E-05	8.73039128925183E-05	0.806225053406144	-0.000286902694129	9.61913361628169E-05	0.002908810733832	0.005772406830789	-15413.8909936953
Metabolism of xenobiotics by cytochrome P450	0.000823541062675	8.29726240906873E-05	1.83503479391937E-22	0.00020641898969	9.141912786938E-05	0.024107434385475	0.003004400201063	-15552.3987657521
Drug metabolism - cytochrome P450	0.000828433545106	8.72500870155149E-05	9.52755495601162E-21	0.000200766778478	9.61320308824744E-05	0.03694314696105	0.002465682140756	-15415.5697182381
Drug metabolism - other enzymes	0.001828010090343	0.000103161769037	2.26764878080881E-63	-0.00104691763699	0.000113663501163	1.19087953133574E-19	0.058065121936393	-14959.5809017215
RNA polymerase	0.001601093773952	0.000150924912674	2.57608414687424E-25	-0.00143192318188	0.000166288869872	1.97267053723447E-17	0.051041629475236	-13923.9031359732
Basal transcription factors	0.000413809653995	7.34482888207655E-05	2.1372209966102E-08	0.000151970273787	8.09252278215743E-05	0.060607502892328	0.001854308829743	-15884.2898249699
Spliceosome	-4.97924853033449E-07	4.55002762608339E-07	0.274002572656419	-7.03712345513807E-07	5.01321444171145E-07	0.160632244554479	0.000713031901021	-29723.0287221664
Ribosome	0.003575034141875	0.000320092632648	9.00160106928851E-28	-0.003720731163283	0.000352677640786	4.59068283759674E-25	0.075019600946042	-11877.4273612016
Aminoacyl-tRNA biosynthesis	0.007516990783554	0.000580561623833	3.05439699278474E-36	-0.006051762666579	0.000639662031988	1.29390007236175E-20	0.061102976391999	-10256.7879729054
Nucleocytoplasmic transport	0.000123050928056	2.87333179201054E-05	1.97773852195702E-05	6.74009769831819E-05	3.16583318153064E-05	0.033432626369242	0.002590838691887	-18438.9528404703
mRNA surveillance pathway	0.000115904824915	2.76386883711907E-05	2.92367410364E-05	5.82943512597694E-05	3.04522704209788E-05	0.055793449313875	0.001955353240976	-18544.6775220611
Ribosome biogenesis in eukaryotes	0.000625806473183	9.46159813827347E-05	5.35741429254937E-11	0.000140251836684	0.000104247763588	0.178730141539456	0.000595249166047	-15194.957498336
Protein export	0.002589571106818	0.000160974082185	1.9588739595465E-53	-0.001937723137815	0.000177361031595	1.08309972025647E-26	0.080063097127707	-13748.4404961297
Protein processing in endoplasmic reticulum	0.000644962917405	8.26363571772118E-05	1.18151787516938E-14	-1.48950212945461E-06	9.10486294272956E-05	0.986950060468005	-0.000735638096194	-15563.4527531553
SNARE interactions in vesicular transport	0	0		0	0			-inf
Ubiquitin mediated proteolysis	5.06648515609658E-08	4.0556611231937E-07	0.900602368309415	-9.56488721435872E-08	4.46852208037774E-07	0.830539902396667	-0.000702097335315	-30036.1120497425
Sulfur relay system	0.002140493199904	9.75046245999354E-05	1.13858664146098E-91	0.000110211097897	0.000107430466878	0.305129263750492	3.85544599311727E-05	-15113.0976749797
Proteasome	0.000227746297125	4.36506512145596E-05	2.09531705079567E-07	7.54860923036623E-05	4.80942299788421E-05	0.116753625209275	0.001074926916296	-17300.7190105785
RNA degradation	0.004397718486372	0.00020099831437	3.74373638252109E-91	-0.00199388094362	0.000221459677867	7.20704432496835E-19	0.055595214005525	-13144.011821841
DNA replication	0.004793537190633	0.000350499003653	5.47521395795375E-40	-0.002757839695478	0.000386179340285	1.50121047417303E-12	0.035460172579285	-11630.4128488508
Base excision repair	0.002740087311781	0.000126970747046	4.690703394424E-89	-0.001233954543588	0.000139896201754	3.42466890593071E-18	0.053452927675839	-14394.3347577091
Nucleotide excision repair	0.003813158157234	0.000248062045157	2.7595952045608E-49	-0.002800230677081	0.000273314434421	8.85291919640725E-24	0.071018798307169	-12571.3509966616
Mismatch repair	0.005391985897281	0.000388914345631	5.58818718798542E-41	-0.00321814025722	0.000428505313447	1.06507033404891E-13	0.039142501913341	-11347.3214072453
Homologous recombination	0.005088426852849	0.000452296843665	3.87745897107982E-28	-0.004125249567809	0.000498340066245	2.96136814306084E-16	0.047302127714613	-10936.3550180993
Non-homologous end-joining	0.000268989394601	4.94397401322016E-05	6.28575020316529E-08	-5.05450533440982E-05	5.44726405185725E-05	0.353625256060746	-0.000102220249734	-16961.7310502792
Fanconi anemia pathway	0.000159805349112	3.81263929670384E-05	2.95064108042147E-05	9.46887165114496E-05	4.20076095224174E-05	0.024349574472479	0.002991683666118	-17669.0367232526
Viral genome structure	0	0		0	0			-inf
Viral replication	0	0		0	0			-inf
Viral life cycle - HIV-1	2.57660703560564E-05	1.75617057860264E-05	0.142560220346834	-9.35648768343736E-05	1.93494642896002E-05	1.47912309535144E-06	0.016191129451517	-19779.0931436684
Virion - Human immunodeficiency virus	0	0		0	0			-inf
Virion - Coronavirus	0	0		0	0			-inf
Virion - Influenza A virus	0	0		0	0			-inf
Virion - Enterovirus	0	0		0	0			-inf
Virion - Flavivirus	0	0		0	0			-inf
Virion - Lyssavirus	0	0		0	0			-inf
Virion - Herpesvirus	0	0		0	0			-inf
Virion - Orthopoxvirus	0	0		0	0			-inf
Virion - Adenovirus	0	0		0	0			-inf
ABC transporters	0.025253604856222	0.001446843587811	1.03082251252161E-61	0.002460780166455	0.001594130358184	0.122905830500097	0.001015773733593	-7771.21089038951
Phosphotransferase system (PTS)	0.001742663801017	0.000402592375227	1.61051180136461E-05	-0.00047228885061	0.000443575748429	0.287186811941438	9.82639493698478E-05	-11253.2342632234
Bacterial secretion system	0.004872624176493	0.000359793548966	2.73186562219729E-39	-0.001329262083757	0.000396420058061	0.000820912035725	0.007475837393973	-11559.1712275574
Two-component system	0.031473787387293	0.001526736771444	2.23193849696399E-82	0.005246669672273	0.001682156562615	0.001852705214828	0.006376903244305	-7624.90806984872
MAPK signaling pathway	0	0		0	0			-inf
MAPK signaling pathway - fly	0.000150472724567	1.38193472609129E-05	1.57054610949271E-26	-3.56887112096397E-05	1.52261385988702E-05	0.019226163711492	0.00329346868807	-20431.4235417992
MAPK signaling pathway - plant	0.001428756558689	8.11949521166589E-05	1.33857430428212E-62	0.000209460997768	8.94604912312776E-05	0.019356468776636	0.003284806784639	-15611.3508726485
MAPK signaling pathway - yeast	0.000379099038581	4.72502824500186E-05	2.20717636309424E-15	6.92620159048709E-05	5.20602989299382E-05	0.18360342622219	0.000565867094256	-17085.0265587005
ErbB signaling pathway	0	0		0	0			-inf
Ras signaling pathway	8.94327914176969E-05	1.65995007858132E-05	8.40297751933171E-08	5.13211115705019E-05	1.82893080885031E-05	0.005086489237982	0.005029021490585	-19932.4726777396
Rap1 signaling pathway	0	0		0	0			-inf
Wnt signaling pathway	3.65887468890631E-06	2.53125931539151E-06	0.148554769250754	1.67298256693661E-06	2.78893817762609E-06	0.548697127591074	-0.000470930222814	-25051.6174652279
Notch signaling pathway	4.99572165572654E-06	1.41091241745684E-06	0.000412431077768	4.51180190201291E-06	1.55454144204245E-06	0.003763643814135	0.005428863200288	-26642.5729298386
Hedgehog signaling pathway	1.10040710022884E-05	4.37198551466015E-06	0.011951863890784	4.31845545091629E-06	4.81704787799586E-06	0.370147653564965	-0.000144357719662	-23564.0435803562
Hedgehog signaling pathway - fly	1.10040710022884E-05	4.37198551466015E-06	0.011951863890784	4.31845545091629E-06	4.81704787799586E-06	0.370147653564965	-0.000144357719662	-23564.0435803562
TGF-beta signaling pathway	0	0		0	0			-inf
Hippo signaling pathway	0	0		0	0			-inf
Hippo signaling pathway - fly	0	0		0	0			-inf
Hippo signaling pathway - multiple species	0	0		0	0			-inf
VEGF signaling pathway	6.55237538998076E-07	9.28021390247121E-07	0.480272677121336	4.71735006436569E-07	1.02249274468883E-06	0.644615751249723	-0.000579121200091	-27782.9197060049
Apelin signaling pathway	2.53753831514177E-05	5.99418561924766E-06	2.45714741791727E-05	1.43719417231275E-05	6.60438581525235E-06	0.029717986403963	0.002739168981617	-22705.0547486035
JAK-STAT signaling pathway	0	0		0	0			-inf
NF-kappa B signaling pathway	6.55237538998076E-07	9.28021390247121E-07	0.480272677121336	4.71735006436569E-07	1.02249274468883E-06	0.644615751249723	-0.000579121200091	-27782.9197060049
TNF signaling pathway	6.55237538998076E-07	9.28021390247121E-07	0.480272677121336	4.71735006436569E-07	1.02249274468883E-06	0.644615751249723	-0.000579121200091	-27782.9197060049
HIF-1 signaling pathway	0.00100428982948	7.65660472416381E-05	4.27036900654465E-37	-0.000709145857326	8.43603699406432E-05	1.05584888208514E-16	0.048727097077545	-15771.1304984465
FoxO signaling pathway	0.000514553506634	5.85217475094828E-05	4.33647282966913E-18	-0.000111078496907	6.44791842772327E-05	0.085169709879067	0.001444752541875	-16502.6824074385
Calcium signaling pathway	9.69627416347207E-05	1.3259905992655E-05	4.46338797319317E-13	7.94566985183899E-05	1.46097469468191E-05	6.36020704923149E-08	0.020581095369982	-20543.909349483
Phosphatidylinositol signaling system	0.00028688841654	2.65584545581451E-05	3.74743469191241E-26	-0.000207509019244	2.92620702294589E-05	2.12855953208411E-12	0.034973648824723	-18653.199327728
Phospholipase D signaling pathway	2.79726424458257E-05	1.3911304306294E-05	0.044545371701493	-4.19398650870764E-06	1.53274567502764E-05	0.784413839324459	-0.000680704927151	-20413.3707387904
Sphingolipid signaling pathway	6.71900714527269E-05	3.15846388048904E-05	0.033574635944388	-4.4657126404893E-05	3.47999134082652E-05	0.199621903331365	0.000475318600757	-18181.4147953318
cAMP signaling pathway	2.42511059429848E-05	2.31789196127607E-05	0.295628460836821	-7.26816231933538E-05	2.55385030806912E-05	0.004494224020649	0.005193113439356	-19023.6768869458
cGMP-PKG signaling pathway	5.67572550240751E-07	3.83239968846469E-07	0.138842436986605	4.92444778440356E-07	4.22253292584064E-07	0.243725778909194	0.00026470504961	-30190.23864659
PI3K-Akt signaling pathway	0.000229707553004	3.89596190954229E-05	4.69109700067688E-09	-0.000255144222681	4.29256569725213E-05	3.53324597859262E-09	0.02462079928967	-17610.1899935754
AMPK signaling pathway	0.000388998511892	4.06830349802474E-05	5.21485935115236E-21	-0.00015186537315	4.48245143230456E-05	0.000724185378689	0.007645892625229	-17492.3669369317
mTOR signaling pathway	2.53753831514177E-05	5.99418561924766E-06	2.45714741791727E-05	1.43719417231275E-05	6.60438581525235E-06	0.029717986403963	0.002739168981617	-22705.0547486035
Plant hormone signal transduction	1.30888464065783E-05	4.26339882850785E-06	0.002182651944299	1.21210290337421E-05	4.69740721030504E-06	0.009973700961161	0.004143267641532	-23632.503426082
Neuroactive ligand-receptor interaction	9.73960992931678E-05	1.02932650900598E-05	1.27953861965885E-20	4.03703714675029E-05	1.13411059102229E-05	0.000384147044915	0.008508679979727	-21233.2697005826
Cytokine-cytokine receptor interaction	0	0		0	0			-inf
Viral protein interaction with cytokine and cytokine receptor	0	0		0	0			-inf
ECM-receptor interaction	2.57556273505874E-06	5.20453418055759E-06	0.620772573249126	2.65392415283948E-07	5.73434890082445E-06	0.963092941662407	-0.000734257895462	-23089.5637403902
Cell adhesion molecules	0	0		0	0			-inf
Quorum sensing	0.017757636580576	0.001012559126324	3.13414357159746E-62	0.00092393656412	0.001115636310881	0.407719622425268	-0.000231034534418	-8742.70203508739
Biofilm formation - Vibrio cholerae	0.002976754832427	0.000281582835657	3.71277735946611E-25	0.000117219810781	0.000310247597215	0.705618375125607	-0.000630726257093	-12226.3435597946
Biofilm formation - Pseudomonas aeruginosa	0.007907748902622	0.000709762237287	1.1929790971744E-27	0.002165935523373	0.000782015097612	0.005687396571516	0.004881317089973	-9709.84539376924
Biofilm formation - Escherichia coli	0.004359364369338	0.000262421287699	1.45985177816206E-56	0.001186440353039	0.000289135428929	4.31317991415518E-05	0.011511493268766	-12418.1778403747
Bacterial chemotaxis	0.005475464144247	0.00076047616772	9.93106681194221E-13	-0.001084695048209	0.000837891639325	0.195694423639331	0.000496714329101	-9521.98728055098
Flagellar assembly	0.002671220749556	0.000567009487151	2.71685810775647E-06	-0.002918032724382	0.000624730305653	3.29643815308294E-06	0.015075862145144	-10321.0813848058
Cell cycle - Caulobacter	0.004545815758417	0.000311482551765	6.34682652363863E-45	-0.00069673464064	0.000343191065016	0.042534163746881	0.002290017113547	-11951.6484288105
Cell cycle	6.4635745909521E-05	1.76825329611759E-05	0.000266626651852	3.54304194720841E-05	1.94825915119359E-05	0.06919737458357	0.001693590079702	-19760.4295055274
Regulation of actin cytoskeleton	0	0		0	0			-inf
